# BrainTACO: An Explorable Multi-Scale Multi-Modal Brain Transcriptomic And Connectivity Data Resource

**DOI:** 10.1101/2023.04.18.537294

**Authors:** Florian Ganglberger, Markus Toepfer, Dominic Kargl, Julien Hernandez-Lallement, Nathan Lawless, Francesc Fernandez-Albert, Wulf Haubensak, Katja Bühler

**Affiliations:** Biomedical Image Informatics, VRVis Research Center, Vienna, Austria; Department of Neuronal Cell Biology, Vienna Medical University, Vienna, Austria; Global Computational Biology and Digital Sciences, Boehringer Ingelheim Pharma, Biberach an der Riss, Germany; Research Institute of Molecular Pathology (IMP), Vienna Biocenter (VBC), Vienna, Austria

**Keywords:** gene expression, brain connectivity, RNA sequencing, reference space, mapping

## Abstract

Exploring the relationships between genes, brain circuitry, and behaviour is accelerated by the joint analysis of a heterogeneous sets form 3D imaging data, anatomical data, and brain networks at varying scales, resolutions, and modalities. Hence, generating an integrated view, beyond the individual resources’ original purpose, requires the fusion of these data to a common space, and a visualization that bridges the gap across scales. However, despite ever expanding datasets, few platforms for integration and exploration of this heterogeneous data exist. To this end, we present the *BrainTACO* (Brain Transcriptomic And Connectivity Data) resource, a selection of heterogeneous, and multi-scale neurobiological data spatially mapped onto a common, hierarchical reference space, combined via a holistic data integration scheme. To access *BrainTACO*, we extended *BrainTrawler*, a web-based visual analytics framework for spatial neurobiological data, with comparative visualizations of multiple resources for gene expression dissection of brain networks with an unprecedented coverage. Using this platform, allows to straightforward explore and extract brain data for identifying potential genetic drivers of connectivity in both mice and humans that may contribute to the discovery of dysconnectivity phenotypes. Hence, *BrainTACO* reduces the need for time-consuming manual data aggregation often required for computational analyses in script based toolboxes, and supports neuroscientists by focusing on leveraging the data instead of preparing it.
