## Supplementary Table 1 for "BrainTACO: An Explorable Multi-Scale Multi-Modal Brain Transcriptomic And Connectivity Data Resource"

### Sheet: Mouse_PFC
	Bhattacherjee_2019							Lein_2009	Yao_2021				Zeisel_2018
Bhattacherjee_2019		All	Astrocytes	Endothelial Cells	Microglia	Oligodendrocytes	Oligod. Prec. Cells		All	Astrocytes	Endothelial Cells	Oligodendrocytes	All	Astrocytes	Endothelial Cells	Microglia	Oligodendrocytes	Oligod. Prec. Cells
	All	1	0.875307	0.807853	0.809407	0.856862	0.877104	0.528514	0.854819	0.635187	0.620948	0.719045	0.901646	0.743189	0.715847	0.698247	0.767292	0.65505
	Astrocytes	0.875307	1	0.761776	0.762013	0.846998	0.874949	0.414514	0.725009	0.830704	0.593864	0.730218	0.77833	0.886133	0.667508	0.658946	0.755076	0.648775
	Endothelial Cells	0.807853	0.761776	1	0.786659	0.749381	0.741133	0.327377	0.573407	0.604813	0.861001	0.630153	0.662839	0.667488	0.85708	0.67199	0.661046	0.543399
	Microglia	0.809407	0.762013	0.786659	1	0.757062	0.75278	0.349602	0.622288	0.574977	0.631057	0.619153	0.685673	0.650506	0.690936	0.84947	0.664533	0.550778
	Oligodendrocytes	0.856862	0.846998	0.749381	0.757062	1	0.852653	0.411414	0.730583	0.683946	0.612666	0.853435	0.768054	0.746894	0.669987	0.665058	0.897808	0.636167
	Oligod. Prec. Cells	0.877104	0.874949	0.741133	0.75278	0.852653	1	0.416644	0.747994	0.696334	0.581916	0.797954	0.773921	0.769923	0.654751	0.649474	0.777508	0.742758
Lein_2009		0.528514	0.414514	0.327377	0.349602	0.411414	0.416644	1	0.582198	0.440061	0.403203	0.489521	0.595816	0.471874	0.415027	0.413954	0.482034	0.413419
Yao_2021	All	0.854819	0.725009	0.573407	0.622288	0.730583	0.747994	0.582198	1	0.873243	0.813756	0.889961	0.916472	0.791007	0.711742	0.715604	0.818214	0.693795
	Astrocytes	0.635187	0.830704	0.604813	0.574977	0.683946	0.696334	0.440061	0.873243	1	0.829378	0.887748	0.756713	0.873625	0.688912	0.662515	0.768521	0.645972
	Endothelial Cells	0.620948	0.593864	0.861001	0.631057	0.612666	0.581916	0.403203	0.813756	0.829378	1	0.835193	0.71273	0.706492	0.848566	0.689091	0.711303	0.580188
	Oligodendrocytes	0.719045	0.730218	0.630153	0.619153	0.853435	0.797954	0.489521	0.889961	0.887748	0.835193	1	0.814114	0.806303	0.719236	0.697917	0.888908	0.718266
Zeisel_2018	All	0.901646	0.77833	0.662839	0.685673	0.768054	0.773921	0.595816	0.916472	0.756713	0.71273	0.814114	1	0.882727	0.810481	0.805151	0.883039	0.750837
	Astrocytes	0.743189	0.886133	0.667488	0.650506	0.746894	0.769923	0.471874	0.791007	0.873625	0.706492	0.806303	0.882727	1	0.79226	0.77518	0.863437	0.750091
	Endothelial Cells	0.715847	0.667508	0.85708	0.690936	0.669987	0.654751	0.415027	0.711742	0.688912	0.848566	0.719236	0.810481	0.79226	1	0.789063	0.791746	0.686356
	Microglia	0.698247	0.658946	0.67199	0.84947	0.665058	0.649474	0.413954	0.715604	0.662515	0.689091	0.697917	0.805151	0.77518	0.789063	1	0.783594	0.681194
	Oligodendrocytes	0.767292	0.755076	0.661046	0.664533	0.897808	0.777508	0.482034	0.818214	0.768521	0.711303	0.888908	0.883039	0.863437	0.791746	0.783594	1	0.75475
	Oligod. Prec. Cells	0.65505	0.648775	0.543399	0.550778	0.636167	0.742758	0.413419	0.693795	0.645972	0.580188	0.718266	0.750837	0.750091	0.686356	0.681194	0.75475	1
Mouse Prefrontal Cortex
Prefrontal Cortex query regions:
L_Agranular insular area, R_Agranular insular area, L_Anterior cingulate area, R_Anterior cingulate area, L_Infralimbic area, R_Infralimbic area, L_Orbital area, R_Orbital area, L_Prelimbic area, R_Prelimbic area, L_Secondary motor area, R_Secondary motor area
Additional filters for Bhattacherjee_2019
ageCategory: Adult, phenotype:Adult_saline R_Infralimbic area, L_Secondary motor area, R_Secondary motor area, R_Orbital area, R_Agranular insular area, R_Prelimbic area, L_Prelimbic area, L_Orbital area, L_Infralimbic area, L_Anterior cingulate area
Figure celltypes			Bhattacherjee_2019 celltypes
Astrocyte			Astro
Endothelial Cells			Endo
Microglia			Microglia
Oligodendrocytes			Oligo
Oligod. Prec. Cells			OPC
Figure celltypes			Yao_2021 celltypes
Astrocyte			Astro
Endothelial Cells			Endo
Oligodendrocytes			Oligo
Figure celltypes			Zeisel_2018 celltypes
Astrocyte			Astrocytes
Endothelial Cells			Vascular_endothelial_cells
Microglia			Microglia
Oligodendrocytes			Oligodendrocytes
Oligod. Prec. Cells			Oligodendrocyte_precursor_cells

### Sheet: Mouse_Visual_Areas
		Gouwens_2020						Lein_2009	Yao_2021
Gouwens_2020		All	Lamp5	Pvalb	Sncg	Sst	Vip		All	Lamp5	Pvalb	Sncg	Sst	Vip
	All	1	0.989468	0.993278	0.981521	0.996158	0.992511	0.568182	0.957386	0.936974	0.943578	0.927481	0.942857	0.941975
	Lamp5	0.989468	1	0.98358	0.974082	0.986175	0.983473	0.56751	0.950798	0.931309	0.936479	0.921634	0.935877	0.935229
	Pvalb	0.993278	0.98358	1	0.976764	0.989718	0.986505	0.566683	0.953208	0.934254	0.940898	0.923907	0.940367	0.93835
	Sncg	0.981521	0.974082	0.976764	1	0.978598	0.976193	0.566941	0.945877	0.926338	0.932847	0.917026	0.932445	0.93152
	Sst	0.996158	0.986175	0.989718	0.978598	1	0.988901	0.568006	0.956229	0.936032	0.942828	0.926635	0.942418	0.941848
	Vip	0.992511	0.983473	0.986505	0.976193	0.988901	1	0.568435	0.95446	0.934353	0.94098	0.926267	0.940069	0.940205
Lein_2009		0.568182	0.56751	0.566683	0.566941	0.568006	0.568435	1	0.577161	0.54146	0.542803	0.537773	0.54579	0.546887
Yao_2021	All	0.957386	0.950798	0.953208	0.945877	0.956229	0.95446	0.577161	1	0.963641	0.965007	0.951198	0.969139	0.964798
	Lamp5	0.936974	0.931309	0.934254	0.926338	0.936032	0.934353	0.54146	0.963641	1	0.96072	0.953278	0.961768	0.966453
	Pvalb	0.943578	0.936479	0.940898	0.932847	0.942828	0.94098	0.542803	0.965007	0.96072	1	0.947233	0.973878	0.961413
	Sncg	0.927481	0.921634	0.923907	0.917026	0.926635	0.926267	0.537773	0.951198	0.953278	0.947233	1	0.949562	0.961041
	Sst	0.942857	0.935877	0.940367	0.932445	0.942418	0.940069	0.54579	0.969139	0.961768	0.973878	0.949562	1	0.963712
	Vip	0.941975	0.935229	0.93835	0.93152	0.941848	0.940205	0.546887	0.964798	0.966453	0.961413	0.961041	0.963712	1
Mouse Visual Areas
Visual Areas query regions:
L_Visual areas, R_Visual areas
Figure celltypes					Gouwens_2020 celltypes
Lamp5					Lamp5_Fam19a1_Pax6, Lamp5_Fam19a1_Tmem182, Lamp5_Plch2_Dock5, Lamp5_Lsp1, Lamp5_Ntn1_Npy2r, Lamp5_Lhx6, Lamp5_Krt73
Pvalb					Pvalb_Sema3e_Kank4, Pvalb_Calb1_Sst, Pvalb_Akr1c18_Ntf3, Pvalb_Gpr149_Islr, Pvalb_Vipr2, Pvalb_Gabrg1, Pvalb_Reln_Itm2a, Pvalb_Tpbg, Pvalb_Reln_Tac1, Pvalb_Th_Sst
Sncg					Sncg_Vip_Nptx2, Sncg_Gpr50, Sncg_Vip_Itih5, Sncg_Slc17a8
Sst					Sst_Chrna2_Ptgdr, Sst_Chodl, Sst_Mme_Fam114a1, Sst_Chrna2_Glra3, Vip_Lmo1_Fam159b, Pvalb_Vipr2, Sst_Nts, Sst_Myh8_Fibin, Sst_Tac1_Tacr3, Sst_Rxfp1_Prdm8, Sst_Hpse_Sema3c, Sst_Esm1, Sst_Crh_4930553C11Rik, Sst_Crhr2_Efemp1, Sst_Tac2_Myh4, Sst_Calb2_Necab1, Sst_Tac2_Tacstd2, Sst_Calb2_Pdlim5, Sst_Rxfp1_Eya1, Sst_Hpse_Cbln4, Sst_Tac1_Htr1d, Sst_Myh8_Etv1, Sst_Nr2f2_Necab1
Vip					Vip_Arhgap36_Hmcn1, Vip_Chat_Htr1f, Vip_Col15a1_Pde1a, Vip_Crispld2_Htr2c, Vip_Crispld2_Kcne4, Vip_Gpc3_Slc18a3, Vip_Igfbp4_Mab21l1, Vip_Igfbp6_Car10, Vip_Igfbp6_Pltp, Vip_Lect1_Oxtr, Vip_Lmo1_Fam159b, Vip_Lmo1_Myl1, Vip_Ptprt_Pkp2, Vip_Pygm_C1ql1, Vip_Rspo1_Itga4, Vip_Rspo4_Rxfp1_Chat
Figure celltypes					Yao_2021 celltypes
Lamp5					Lamp5
Pvalb					Pvalb
Sncg					Sncg
Sst					Sst

### Sheet: Mouse_Striatum
		Gokce_2016								Lein_2009	Zeisel_2018
		All	Astrocytes	Ependymal Cells	Macrophages	Microglia	Oligodendrocytes	Oligod. Prec. Cells	Vascular Cells		All	Astrocytes	Ependymal Cells	Macrophages	Microglia	Oligodendrocytes	Oligod. Prec. Cells	Vascular Cells
Gokce_2016	All	1	0.7808	0.678493	0.688217	0.697086	0.796637	0.744419	0.71441	0.55243	0.893251	0.768589	0.682117	0.667571	0.720587	0.792373	0.758978	0.67143
	Astrocytes	0.7808	1	0.723797	0.682093	0.704735	0.794671	0.756671	0.739025	0.373628	0.702766	0.855771	0.681202	0.604941	0.639187	0.726497	0.692326	0.629568
	Ependymal Cells	0.678493	0.723797	1	0.644118	0.658681	0.708329	0.662749	0.654091	0.317015	0.598859	0.638637	0.778093	0.5642	0.58034	0.604888	0.557605	0.565435
	Macrophages	0.688217	0.682093	0.644118	1	0.855286	0.749867	0.681413	0.709153	0.293459	0.592512	0.60436	0.540518	0.822775	0.780566	0.625415	0.552457	0.664508
	Microglia	0.697086	0.704735	0.658681	0.855286	1	0.773975	0.715578	0.733513	0.312304	0.613337	0.62181	0.550594	0.758196	0.812933	0.640793	0.566778	0.667362
	Oligodendrocytes	0.796637	0.794671	0.708329	0.749867	0.773975	1	0.767355	0.743829	0.38737	0.728838	0.731801	0.651627	0.684172	0.716072	0.878754	0.701656	0.671187
	Oligod. Prec. Cells	0.744419	0.756671	0.662749	0.681413	0.715578	0.767355	1	0.737861	0.357754	0.669863	0.678404	0.604095	0.618421	0.643897	0.69178	0.692574	0.65826
	Vascular Cells	0.71441	0.739025	0.654091	0.709153	0.733513	0.743829	0.737861	1	0.347854	0.644498	0.663018	0.595269	0.628364	0.637651	0.660198	0.600946	0.76536
Lein_2009		0.55243	0.373628	0.317015	0.293459	0.312304	0.38737	0.357754	0.347854	1	0.563602	0.456949	0.414398	0.353231	0.390265	0.453833	0.449617	0.376802
Zeisel_2018	All	0.893251	0.702766	0.598859	0.592512	0.613337	0.728838	0.669863	0.644498	0.563602	1	0.90296	0.830744	0.780643	0.843756	0.897417	0.869773	0.804602
	Astrocytes	0.768589	0.855771	0.638637	0.60436	0.62181	0.731801	0.678404	0.663018	0.456949	0.90296	1	0.838776	0.756713	0.809422	0.873997	0.853634	0.786875
	Ependymal Cells	0.682117	0.681202	0.778093	0.540518	0.550594	0.651627	0.604095	0.595269	0.414398	0.830744	0.838776	1	0.695329	0.734628	0.791065	0.764289	0.729219
	Macrophages	0.667571	0.604941	0.5642	0.822775	0.758196	0.684172	0.618421	0.628364	0.353231	0.780643	0.756713	0.695329	1	0.874455	0.763082	0.738724	0.795615
	Microglia	0.720587	0.639187	0.58034	0.780566	0.812933	0.716072	0.643897	0.637651	0.390265	0.843756	0.809422	0.734628	0.874455	1	0.813267	0.78315	0.816587
	Oligodendrocytes	0.792373	0.726497	0.604888	0.625415	0.640793	0.878754	0.69178	0.660198	0.453833	0.897417	0.873997	0.791065	0.763082	0.813267	1	0.857349	0.788596
	Oligod. Prec. Cells	0.758978	0.692326	0.557605	0.552457	0.566778	0.701656	0.692574	0.600946	0.449617	0.869773	0.853634	0.764289	0.738724	0.78315	0.857349	1	0.764805
	Vascular Cells	0.67143	0.629568	0.565435	0.664508	0.667362	0.671187	0.65826	0.76536	0.376802	0.804602	0.786875	0.729219	0.795615	0.816587	0.788596	0.764805	1
Mouse Striatum
Striatum query regions:
L_Striatum, R_Striatum
Figure celltypes			Gokce_2016 celltypes
Astrocyte			Astro
Ependymal Cells			Ependy-C
Macrophages			Macrophage
Microglia			Microglia
Oligodendrocytes			Oligo
Oligod. Prec. Cells			OPC
Vascular Cells			Vascular
Figure celltypes			Zeisel_2018 celltypes
Astrocyte			Astrocytes
Ependymal Cells			Ependymal_cells
Macrophages			Perivascular_macrophages
Microglia			Microglia
Oligodendrocytes			Oligodendrocytes
Oligod. Prec. Cells			Oligodendrocyte_precursor_cells
Vascular Cells			Vascular_endothelial_cells

### Sheet: Mouse_Hypothalamus
		Campell_2017							Lein_2009	Rossi_2019								Zeisel_2018
		All	Astrocytes	Endothelial Cells	Ependymal Cells	Neuron	Oligodendrocytes	Oligod. Prec. Cells		All	Astrocytes	Endothelial Cells	Microglia	Neuron	Oligodendrocytes	Oligod. Prec. Cells	Pericytes	All	Astrocytes	Endothelial Cells	Ependymal Cells	Microglia	Oligodendrocytes	Oligod. Prec. Cells	Pericytes
Campell_2017	All	1	0.839753	0.817001	0.882656	0.9683	0.890467	0.91259	0.501835	0.939257	0.822866	0.802502	0.763042	0.929524	0.840953	0.874874	0.708373	0.909798	0.832813	0.734579	0.753508	0.718511	0.825509	0.769251	0.754477
	Astrocytes	0.839753	1	0.763143	0.826443	0.785545	0.810804	0.824816	0.386211	0.807201	0.836573	0.739197	0.718965	0.743704	0.771987	0.785039	0.673262	0.791806	0.852321	0.693269	0.745078	0.686967	0.757173	0.705969	0.713878
	Endothelial Cells	0.817001	0.763143	1	0.770428	0.771723	0.801268	0.790103	0.341832	0.764803	0.710155	0.899391	0.756442	0.69296	0.748361	0.718533	0.726785	0.746613	0.720127	0.864138	0.643565	0.716788	0.722802	0.648348	0.874466
	Ependymal Cells	0.882656	0.826443	0.770428	1	0.821377	0.812543	0.820008	0.366657	0.784498	0.787125	0.737621	0.685685	0.747366	0.756694	0.758862	0.669963	0.770165	0.786767	0.679801	0.865452	0.638717	0.729491	0.663166	0.701661
	Neuron	0.9683	0.785545	0.771723	0.821377	1	0.864187	0.893099	0.501708	0.906246	0.772295	0.738454	0.705024	0.955518	0.810506	0.845528	0.656026	0.879947	0.784291	0.688503	0.684295	0.676163	0.801827	0.751669	0.702335
	Oligodendrocytes	0.890467	0.810804	0.801268	0.812543	0.864187	1	0.893587	0.430147	0.868639	0.797969	0.772147	0.748883	0.814119	0.927623	0.858138	0.68855	0.856473	0.813323	0.734997	0.690143	0.71642	0.915118	0.769505	0.750587
	Oligod. Prec. Cells	0.91259	0.824816	0.790103	0.820008	0.893099	0.893587	1	0.443525	0.883672	0.814732	0.766885	0.744042	0.860551	0.843691	0.916399	0.681983	0.858969	0.831678	0.72093	0.694733	0.706942	0.84022	0.838458	0.739467
Lein_2009		0.501835	0.386211	0.341832	0.366657	0.501708	0.430147	0.443525	1	0.485971	0.377299	0.321892	0.313007	0.485847	0.378144	0.422595	0.291691	0.536047	0.454139	0.368457	0.377378	0.357437	0.442398	0.416251	0.380539
Rossi_2019	All	0.939257	0.807201	0.764803	0.784498	0.906246	0.868639	0.883672	0.485971	1	0.861462	0.833987	0.793765	0.948224	0.890121	0.918237	0.730052	0.904631	0.79254	0.697948	0.651041	0.679309	0.81803	0.745636	0.714236
	Astrocytes	0.822866	0.836573	0.710155	0.787125	0.772295	0.797969	0.814732	0.377299	0.861462	1	0.762957	0.727982	0.800412	0.823027	0.84886	0.682878	0.785366	0.879919	0.65744	0.685732	0.637603	0.76074	0.689138	0.679758
	Endothelial Cells	0.802502	0.739197	0.899391	0.737621	0.738454	0.772147	0.766885	0.321892	0.833987	0.762957	1	0.777657	0.749594	0.784623	0.779335	0.772751	0.729689	0.684339	0.833046	0.597723	0.673212	0.688371	0.615905	0.859892
	Microglia	0.763042	0.718965	0.756442	0.685685	0.705024	0.748883	0.744042	0.313007	0.793765	0.727982	0.777657	1	0.712965	0.758941	0.746554	0.688215	0.703579	0.661345	0.685897	0.559049	0.835774	0.676616	0.607581	0.694529
	Neuron	0.929524	0.743704	0.69296	0.747366	0.955518	0.814119	0.860551	0.485847	0.948224	0.800412	0.749594	0.712965	1	0.828355	0.877287	0.663876	0.857153	0.725211	0.61942	0.611083	0.608407	0.754798	0.719015	0.623655
	Oligodendrocytes	0.840953	0.771987	0.748361	0.756694	0.810506	0.927623	0.843691	0.378144	0.890121	0.823027	0.784623	0.758941	0.828355	1	0.859863	0.700383	0.802318	0.753658	0.682556	0.625384	0.663873	0.886394	0.701409	0.689615
	Oligod. Prec. Cells	0.874874	0.785039	0.718533	0.758862	0.845528	0.858138	0.916399	0.422595	0.918237	0.84886	0.779335	0.746554	0.877287	0.859863	1	0.6941	0.836416	0.791048	0.666601	0.636987	0.647509	0.81657	0.802001	0.681575
	Pericytes	0.708373	0.673262	0.726785	0.669963	0.656026	0.68855	0.681983	0.291691	0.730052	0.682878	0.772751	0.688215	0.663876	0.700383	0.6941	1	0.63451	0.613893	0.659442	0.552058	0.589715	0.610876	0.555531	0.701493
Zeisel_2018	All	0.909798	0.791806	0.746613	0.770165	0.879947	0.856473	0.858969	0.536047	0.904631	0.785366	0.729689	0.703579	0.857153	0.802318	0.836416	0.63451	1	0.90267	0.806259	0.781899	0.784728	0.909723	0.819448	0.840408
	Astrocytes	0.832813	0.852321	0.720127	0.786767	0.784291	0.813323	0.831678	0.454139	0.79254	0.879919	0.684339	0.661345	0.725211	0.753658	0.791048	0.613893	0.90267	1	0.774999	0.796971	0.753809	0.860712	0.797201	0.808151
	Endothelial Cells	0.734579	0.693269	0.864138	0.679801	0.688503	0.734997	0.72093	0.368457	0.697948	0.65744	0.833046	0.685897	0.61942	0.682556	0.666601	0.659442	0.806259	0.774999	1	0.693332	0.770917	0.777539	0.717339	0.907568
	Ependymal Cells	0.753508	0.745078	0.643565	0.865452	0.684295	0.690143	0.694733	0.377378	0.651041	0.685732	0.597723	0.559049	0.611083	0.625384	0.636987	0.552058	0.781899	0.796971	0.693332	1	0.659946	0.733505	0.685089	0.714356
	Microglia	0.718511	0.686967	0.716788	0.638717	0.676163	0.71642	0.706942	0.357437	0.679309	0.637603	0.673212	0.835774	0.608407	0.663873	0.647509	0.589715	0.784728	0.753809	0.770917	0.659946	1	0.756005	0.702955	0.773554
	Oligodendrocytes	0.825509	0.757173	0.722802	0.729491	0.801827	0.915118	0.84022	0.442398	0.81803	0.76074	0.688371	0.676616	0.754798	0.886394	0.81657	0.610876	0.909723	0.860712	0.777539	0.733505	0.756005	1	0.803647	0.799907
	Oligod. Prec. Cells	0.769251	0.705969	0.648348	0.663166	0.751669	0.769505	0.838458	0.416251	0.745636	0.689138	0.615905	0.607581	0.719015	0.701409	0.802001	0.555531	0.819448	0.797201	0.717339	0.685089	0.702955	0.803647	1	0.733428
	Pericytes	0.754477	0.713878	0.874466	0.701661	0.702335	0.750587	0.739467	0.380539	0.714236	0.679758	0.859892	0.694529	0.623655	0.689615	0.681575	0.701493	0.840408	0.808151	0.907568	0.714356	0.773554	0.799907	0.733428	1
Mouse Hypothalamus
Hypothalamus query regions:
L_Hypothalamus, R_Hypothalamus
Additional filters for Rossi_2019
phenotype: control
Figure celltypes			Campell_2017 celltypes
Astrocyte			a10Astrocyte
Endothelial Cells			a09Ependymocytes
Ependymal Cells			a03EndothelialCells
Neuron			a13Neurons1, a14Neurons2, a15Neurons3, a16Neurons4, a17Neurons5, a18Neurons6
Oligodendrocytes			a01Oligoden3, a02Oligoden2, a05Oligoden1
Oligod. Prec. Cells			a06NG2/OPC
Figure celltypes			Rossi_2019 celltypes
Astrocyte			astrocyte
Endothelial Cells			endothelial cell
Microglia			microglial cell
Neuron			neuron
Oligodendrocytes			oligodendrocyte
Oligod. Prec. Cells			oligodendrocyte precursor cell
Pericytes			brain pericyte
Figure celltypes			Zeisel_2018 celltypes
Astrocyte			Astrocytes
Endothelial Cells			Vascular_endothelial_cells
Ependymal Cells			Ependymal_cells
Microglia			Microglia
Oligodendrocytes			Oligodendrocytes
Oligod. Prec. Cells			Oligodendrocyte_precursor_cells
	Pericytes									Pericytes

### Sheet: Mouse_Hippocampus
		Yao_2021				Zeisel_2018
		Lein_2009	All	Astrocytes	Oligodendrocytes	All	Astrocytes	Oligodendrocytes
Yao_2021	Lein_2009	1	0.608442	0.460413	0.365417	0.609284	0.498943	0.485298
	All	0.608442	1	0.829228	0.584366	0.916224	0.792321	0.80868
	Astrocytes	0.460413	0.829228	1	0.597305	0.758499	0.868603	0.762118
	Oligodendrocytes	0.365417	0.584366	0.597305	1	0.597659	0.59879	0.655765
Zeisel_2018	All	0.609284	0.916224	0.758499	0.597659	1	0.901165	0.882311
	Astrocytes	0.498943	0.792321	0.868603	0.59879	0.901165	1	0.869584
	Oligodendrocytes	0.485298	0.80868	0.762118	0.655765	0.882311	0.869584	1
Mouse Hippocampus
Hippocampus query regions:
L_Hippocampal formation, R_Hippocampal formation
Figure celltypes			Yao_2021 celltypes
Astrocyte			Astro
Oligodendrocytes			Oligo
Figure celltypes			Zeisel_2018 celltypes
Astrocyte			Astrocytes
Oligodendrocytes			Oligodendrocytes

### Sheet: Human_Frontal_Cortex
		BrainSpan_2013	Hawrylycz_2012	Song_2020_Lake_2018										Song_2020_Habib_2017
				All	Astrocytes	Endothelial Cells	Excitatory Neurons	Granular Cells	Inhibitory Neurons	Microglia	Oligodendrocytes	Oligod. Prec. Cells	Pericyte	All	Astrocytes	Endothelial Cells	Excitatory Neurons	Granular Cells	Inhibitory Neurons	Microglia	Oligodendrocytes	Oligod. Prec. Cells	Pericyte
BrainSpan_2013		1	0.794339	0.72392	0.67391	0.485614	0.714054	0.115998	0.716814	0.513274	0.675907	0.649914	0.317749	0.76852	0.707206	0.654909	0.752994	0.161326	0.755266	0.495202	0.715806	0.682401	0.396288
Hawrylycz_2012		0.794339	1	0.631663	0.5818	0.415274	0.626937	0.117214	0.627556	0.445221	0.584362	0.563315	0.285587	0.68082	0.610512	0.566886	0.671624	0.151693	0.670682	0.424455	0.62865	0.601621	0.348081
Song_2020_Lake_2018	All	0.72392	0.631663	1	0.93826	0.673047	0.986141	0.170889	0.974845	0.766072	0.943843	0.915116	0.4802	0.857047	0.790291	0.679289	0.84864	0.213098	0.844807	0.577609	0.792391	0.768739	0.449841
	Astrocytes	0.67391	0.5818	0.93826	1	0.668335	0.915898	0.162832	0.913877	0.750605	0.913505	0.900535	0.483209	0.824704	0.814069	0.681369	0.797358	0.201276	0.79814	0.578601	0.78121	0.766435	0.456082
	Endothelial Cells	0.485614	0.415274	0.673047	0.668335	1	0.653629	0.160642	0.655636	0.619161	0.662792	0.663135	0.495748	0.606582	0.577769	0.613579	0.579672	0.179803	0.58151	0.480791	0.574514	0.573532	0.435538
	Excitatory Neurons	0.714054	0.626937	0.986141	0.915898	0.653629	1	0.170531	0.963288	0.74996	0.921523	0.893968	0.464983	0.844978	0.770634	0.660012	0.852318	0.214697	0.837623	0.562976	0.772598	0.751073	0.436259
	Granular Cells	0.115998	0.117214	0.170889	0.162832	0.160642	0.170531	1	0.170026	0.162369	0.161479	0.164316	0.133842	0.144419	0.122739	0.107904	0.146146	0.0810382	0.148454	0.0895554	0.127325	0.138396	0.0951419
	Inhibitory Neurons	0.716814	0.627556	0.974845	0.913877	0.655636	0.963288	0.170026	1	0.747428	0.918814	0.899557	0.469094	0.843337	0.77534	0.670567	0.839584	0.211862	0.856572	0.568848	0.776518	0.762889	0.443035
	Microglia	0.513274	0.445221	0.766072	0.750605	0.619161	0.74996	0.162369	0.747428	1	0.756875	0.748358	0.46509	0.666895	0.620955	0.585935	0.652093	0.194179	0.65243	0.589502	0.634987	0.625908	0.396067
	Oligodendrocytes	0.675907	0.584362	0.943843	0.913505	0.662792	0.921523	0.161479	0.918814	0.756875	1	0.900861	0.471048	0.821069	0.775667	0.672811	0.799651	0.20263	0.799772	0.58761	0.820589	0.764399	0.43873
	Oligod. Prec. Cells	0.649914	0.563315	0.915116	0.900535	0.663135	0.893968	0.164316	0.899557	0.748358	0.900861	1	0.478791	0.799131	0.758411	0.659917	0.780144	0.205673	0.78683	0.567727	0.768501	0.790039	0.437142
	Pericyte	0.317749	0.285587	0.4802	0.483209	0.495748	0.464983	0.133842	0.469094	0.46509	0.471048	0.478791	1	0.425177	0.411146	0.422267	0.405206	0.150226	0.412121	0.342118	0.398338	0.410817	0.34182
Song_2020_Habib_2017	All	0.76852	0.68082	0.857047	0.824704	0.606582	0.844978	0.144419	0.843337	0.666895	0.821069	0.799131	0.425177	1	0.934119	0.8034	0.976854	0.243189	0.959286	0.683676	0.920635	0.876209	0.529708
	Astrocytes	0.707206	0.610512	0.790291	0.814069	0.577769	0.770634	0.122739	0.77534	0.620955	0.775667	0.758411	0.411146	0.934119	1	0.795039	0.887538	0.219871	0.880918	0.674092	0.887394	0.84967	0.539074
	Endothelial Cells	0.654909	0.566886	0.679289	0.681369	0.613579	0.660012	0.107904	0.670567	0.585935	0.672811	0.659917	0.422267	0.8034	0.795039	1	0.761911	0.198009	0.764125	0.655818	0.777882	0.752874	0.538539
	Excitatory Neurons	0.752994	0.671624	0.84864	0.797358	0.579672	0.852318	0.146146	0.839584	0.652093	0.799651	0.780144	0.405206	0.976854	0.887538	0.761911	1	0.246978	0.95249	0.652173	0.889175	0.84836	0.497133
	Granular Cells	0.161326	0.151693	0.213098	0.201276	0.179803	0.214697	0.0810382	0.211862	0.194179	0.20263	0.205673	0.150226	0.243189	0.219871	0.198009	0.246978	1	0.238148	0.202182	0.224895	0.231422	0.177244
	Inhibitory Neurons	0.755266	0.670682	0.844807	0.79814	0.58151	0.837623	0.148454	0.856572	0.65243	0.799772	0.78683	0.412121	0.959286	0.880918	0.764125	0.95249	0.238148	1	0.651597	0.88134	0.856012	0.497002
	Microglia	0.495202	0.424455	0.577609	0.578601	0.480791	0.562976	0.0895554	0.568848	0.589502	0.58761	0.567727	0.342118	0.683676	0.674092	0.655818	0.652173	0.202182	0.651597	1	0.679147	0.650318	0.44002
	Oligodendrocytes	0.715806	0.62865	0.792391	0.78121	0.574514	0.772598	0.127325	0.776518	0.634987	0.820589	0.768501	0.398338	0.920635	0.887394	0.777882	0.889175	0.224895	0.88134	0.679147	1	0.85547	0.503134
	Oligod. Prec. Cells	0.682401	0.601621	0.768739	0.766435	0.573532	0.751073	0.138396	0.762889	0.625908	0.764399	0.790039	0.410817	0.876209	0.84967	0.752874	0.84836	0.231422	0.856012	0.650318	0.85547	1	0.502072
	Pericyte	0.396288	0.348081	0.449841	0.456082	0.435538	0.436259	0.0951419	0.443035	0.396067	0.43873	0.437142	0.34182	0.529708	0.539074	0.538539	0.497133	0.177244	0.497002	0.44002	0.503134	0.502072	1
Human Frontal Cortex
Frontal Cortex query regions:
L_Frontal lobe, R_Frontal lobe
Additional filters for BrainSpan_2013
phenotype: adult_samples R_Infralimbic area, L_Secondary motor area, R_Secondary motor area, R_Orbital area, R_Agranular insular area, R_Prelimbic area, L_Prelimbic area, L_Orbital area, L_Infralimbic area, L_Anterior cingulate area
Figure celltypes			Song_2020_Lake_2018 celltypes
Astrocyte			Astro
Endothelial Cells			Endo
Excitatory Neurons			ExN
Granular Cells			Gran
Inhibitory Neurons			InN
Microglia			Micro
Oligodendrocytes			Olig
Oligod. Prec. Cells			OPC
Pericyte			Perc
Figure celltypes			Song_2020_Habib_2017 celltypes
Astrocyte			Astro
Endothelial Cells			Endo
Excitatory Neurons			ExN
Granular Cells			Gran
Inhibitory Neurons			InN
Microglia			Micro
Oligodendrocytes			Olig
Oligod. Prec. Cells			OPC
Pericyte			Perc

### Sheet: Human_Visual_Cortex
		BrainSpan_2013	Hawrylycz_2012	Hodge_2019									Song_2020_Lake_2018
				All	Astrocytes	Endothelial Cells	Excitatory Neurons	Inhibitory Neurons	Microglia	Oligodendrocytes	Oligod. Prec. Cells	Pericyte	All	Astrocytes	Endothelial Cells	Excitatory Neurons	Inhibitory Neurons	Microglia	Oligodendrocytes	Oligod. Prec. Cells	Pericyte
BrainSpan_2013		1	0.795251	0.773735	0.630416	0.429912	0.769211	0.745743	0.564516	0.663636	0.637006	0.380088	0.717117	0.664589	0.593079	0.712417	0.704675	0.571025	0.67551	0.649959	0.55416
Hawrylycz_2012		0.795251	1	0.680328	0.529978	0.347333	0.677758	0.653593	0.466383	0.559424	0.542247	0.325099	0.625973	0.569819	0.512879	0.624336	0.612473	0.493372	0.590234	0.562294	0.486077
Hodge_2019	All	0.773735	0.680328	1	0.85816	0.668648	0.99534	0.973112	0.814275	0.895405	0.885703	0.563019	0.895796	0.8401	0.732569	0.899476	0.888856	0.762187	0.849268	0.837258	0.703265
	Astrocytes	0.630416	0.529978	0.85816	1	0.689246	0.848159	0.856918	0.813465	0.870292	0.865191	0.582159	0.791969	0.844927	0.697193	0.772884	0.780876	0.713419	0.788503	0.791273	0.661071
	Endothelial Cells	0.429912	0.347333	0.668648	0.689246	1	0.661634	0.667296	0.694525	0.696859	0.693983	0.562221	0.613579	0.618151	0.625655	0.600379	0.604039	0.596356	0.611228	0.610013	0.553126
	Excitatory Neurons	0.769211	0.677758	0.99534	0.848159	0.661634	1	0.964531	0.804942	0.88381	0.875172	0.557308	0.887524	0.827943	0.722211	0.896663	0.879505	0.751984	0.836867	0.824776	0.695217
	Inhibitory Neurons	0.745743	0.653593	0.973112	0.856918	0.667296	0.964531	1	0.810343	0.890022	0.884963	0.56229	0.880812	0.832775	0.721734	0.876406	0.894865	0.753944	0.837489	0.831594	0.692877
	Microglia	0.564516	0.466383	0.814275	0.813465	0.694525	0.804942	0.810343	1	0.836808	0.823068	0.579532	0.735206	0.730549	0.667798	0.721188	0.726779	0.774762	0.739638	0.72467	0.620518
	Oligodendrocytes	0.663636	0.559424	0.895405	0.870292	0.696859	0.88381	0.890022	0.836808	1	0.887804	0.583247	0.814861	0.807756	0.710224	0.797919	0.803481	0.731393	0.862159	0.808373	0.659237
	Oligod. Prec. Cells	0.637006	0.542247	0.885703	0.865191	0.693983	0.875172	0.884963	0.823068	0.887804	1	0.582466	0.821273	0.822135	0.713791	0.80575	0.815607	0.737018	0.818478	0.847526	0.67413
	Pericyte	0.380088	0.325099	0.563019	0.582159	0.562221	0.557308	0.56229	0.579532	0.583247	0.582466	1	0.54075	0.548877	0.541272	0.526734	0.533297	0.515787	0.54371	0.545249	0.540015
Song_2020_Lake_2018	All	0.717117	0.625973	0.895796	0.791969	0.613579	0.887524	0.880812	0.735206	0.814861	0.821273	0.54075	1	0.945799	0.814397	0.990363	0.983898	0.840206	0.94038	0.930969	0.770837
	Astrocytes	0.664589	0.569819	0.8401	0.844927	0.618151	0.827943	0.832775	0.730549	0.807756	0.822135	0.548877	0.945799	1	0.809737	0.926558	0.929751	0.82958	0.923887	0.922909	0.764981
	Endothelial Cells	0.593079	0.512879	0.732569	0.697193	0.625655	0.722211	0.721734	0.667798	0.710224	0.713791	0.541272	0.814397	0.809737	1	0.795817	0.797405	0.765693	0.809995	0.804463	0.766245
	Excitatory Neurons	0.712417	0.624336	0.899476	0.772884	0.600379	0.896663	0.876406	0.721188	0.797919	0.80575	0.526734	0.990363	0.926558	0.795817	1	0.97494	0.8247	0.923251	0.913334	0.756588
	Inhibitory Neurons	0.704675	0.612473	0.888856	0.780876	0.604039	0.879505	0.894865	0.726779	0.803481	0.815607	0.533297	0.983898	0.929751	0.797405	0.97494	1	0.827001	0.923492	0.919039	0.757472
	Microglia	0.571025	0.493372	0.762187	0.713419	0.596356	0.751984	0.753944	0.774762	0.731393	0.737018	0.515787	0.840206	0.82958	0.765693	0.8247	0.827001	1	0.841257	0.829678	0.718325
	Oligodendrocytes	0.67551	0.590234	0.849268	0.788503	0.611228	0.836867	0.837489	0.739638	0.862159	0.818478	0.54371	0.94038	0.923887	0.809995	0.923251	0.923492	0.841257	1	0.921987	0.758864
	Oligod. Prec. Cells	0.649959	0.562294	0.837258	0.791273	0.610013	0.824776	0.831594	0.72467	0.808373	0.847526	0.545249	0.930969	0.922909	0.804463	0.913334	0.919039	0.829678	0.921987	1	0.758258
	Pericyte	0.55416	0.486077	0.703265	0.661071	0.553126	0.695217	0.692877	0.620518	0.659237	0.67413	0.540015	0.770837	0.764981	0.766245	0.756588	0.757472	0.718325	0.758864	0.758258	1
Human Visual Cortex
Frontal Cortex query regions:
L_Occipital lobe, R_Occipital lobe
Additional filters for BrainSpan_2013
phenotype: adult_samples R_Infralimbic area, L_Secondary motor area, R_Secondary motor area, R_Orbital area, R_Agranular insular area, R_Prelimbic area, L_Prelimbic area, L_Orbital area, L_Infralimbic area, L_Anterior cingulate area
Figure celltypes			Hodge_2019 celltypes
Astrocyte			Astrocyte
Endothelial Cells			Endothelial
Excitatory Neurons			IT, L4 IT, L5 ET, L5_6 IT Car3, L5_6 NP, L6 CT, L6b
Inhibitory Neurons			VIP, LAMP5, PAX6, PVALB, SST
Microglia			Microglia
Oligodendrocytes			Oligodendrocyte
Oligod. Prec. Cells			OPC
Pericyte			Pericyte
Figure celltypes			Song_2020_Habib_2017 celltypes
Astrocyte			Astro
Endothelial Cells			Endo
Excitatory Neurons			ExN
Inhibitory Neurons			InN
Microglia			Micro
Oligodendrocytes			Olig
Oligod. Prec. Cells			OPC
Pericyte			Perc
