## Supplementary Table 2 for "BrainTACO: An Explorable Multi-Scale Multi-Modal Brain Transcriptomic And Connectivity Data Resource"

### Sheet: Sheet1
Region	Corresponding in Mouse ABA	Corresponding in Human ABA	Mouse excitatory cell type assignment from Zeisel et al. 2018	Mouse inhibitory cell type assignment from Zeisel et al. 2018
Amygdala	Amygdala, average of	Amygdaloid complex, average of	Telencephalon projecting excitatory neurons	Telencephalon projecting inhibitory neurons
	- L_Lateral amygdalar nucleus	- L_Lateral nucleus
	- L_Basolateral amygdalar nucleus	- L_Basolateral nucleus
	- L_Basomedial amygdalar nucleus	- L_Basomedial nucleus
	- L_Posterior amygdalar nucleus	- L_Posterior cortical nucleus
	- L_Anterior amygdalar area	- L_Anterior amygdalar area
	- L_Central amygdalar nucleus	- L_Central nuclear group
	- L_Medial amygdalar nucleus	- L_Medial nucleus
Striatum	Caudatoputamen	Caudate nucleus + Putamen	NA	Telencephalon projecting inhibitory neurons
Nucleus Accumbens	Nucleus accumbens	Nucleus accumbens	Telencephalon projecting excitatory neurons	Telencephalon projecting inhibitory neurons
Thalamus	Thalamus	Thalamus	Di- and mesencephalon excitatory neurons	Di- and mesencephalon inhibitory neurons
Hypothalamus	Hypothalamus	Hypothalamus	Di- and mesencephalon excitatory neurons	Di- and mesencephalon inhibitory neurons
Hippocampus	Hippocampal region	Hippocampal gyrus	Telencephalon projecting excitatory neurons	Telencephalon inhibitory neurons
Midbrain	Midbrain	Grey matter of the midbrain	Di- and mesencephalon excitatory neurons	Di- and mesencephalon inhibitory neurons
Medulla	Medulla	Myelencephalon	Di- and mesencephalon excitatory neurons	Di- and mesencephalon inhibitory neurons
Pons	Pons	Pons	Hindbrain neurons (majority vGlut+)	Di- and mesencephalon inhibitory neurons
Cerebellum	Cerebellum	Cerebellum	Cerebellum neurons (vGlut+ & GABA)	Cerebellum neurons (vGlut+ & GABA)
