## Supplementary Table 4 for "BrainTACO: An Explorable Multi-Scale Multi-Modal Brain Transcriptomic And Connectivity Data Resource"

datatype	region	connectivity	neurontype	name	fullname	ensembl_mouse	ensembl_human	estimate_human	p.value_human	estimate_mouse	p.value_mouse
Expression	AI	Sources	excitatory	BTG1(H2012)	BTG antiproliferation factor 1	ENSMUSG00000036478	ENSG00000133639	-0.76969697	0.009221953	-0.716666667	0.029818036
Expression	AI	Sources	excitatory	NRK(H2012)	Nik related kinase	ENSMUSG00000052854	ENSG00000123572	-0.854545455	0.001636803	-0.693781906	0.038173007
Expression	AI	Sources	excitatory	PSIP1(H2012)	PC4 and SFRS1 interacting protein 1	ENSMUSG00000028484	ENSG00000164985	-0.684848485	0.028882798	0.733333333	0.02455415
Expression	AI	Sources	excitatory	XRRA1(H2012)	Xray radiation resistance associated 1	ENSMUSG00000035211	ENSG00000166435	-0.636363636	0.047911726	0.677830201	0.044809263
Expression	AI	Sources	excitatory	ATRNL1(H2012)	attractin like 1	ENSMUSG00000054843	ENSG00000107518	0.660606061	0.037588378	0.866666667	0.002495398
Expression	AI	Sources	excitatory	COX7B2(H2012)	cytochrome c oxidase subunit 7B2	ENSMUSG00000049387	ENSG00000170516	-0.709090909	0.021665923	0.766666667	0.015944017
Expression	AI	Sources	excitatory	ESR2(H2012)	estrogen receptor 2	ENSMUSG00000021055	ENSG00000140009	-0.793939394	0.006099923	0.745869854	0.021026303
Expression	AI	Sources	excitatory	FAM205C(H2012)	family with sequence similarity 205 member C	ENSMUSG00000050141	ENSG00000187791	-0.806060606	0.004862061	0.730296743	0.025463562
Expression	AI	Sources	excitatory	HIST1H1E(H2012)	histone cluster 1 H1 family member e	ENSMUSG00000051627	ENSG00000168298	-0.660606061	0.037588378	-0.816666667	0.007224785
Expression	AI	Sources	excitatory	LMAN1L(H2012)	lectin mannose binding 1 like	ENSMUSG00000056271	ENSG00000140506	-0.672727273	0.033041223	-0.730296743	0.025463562
Expression	AI	Sources	excitatory	MAP4K1(H2012)	mitogenactivated protein kinase kinase kinase kinase 1	ENSMUSG00000037337	ENSG00000104814	-0.672727273	0.033041223	0.733333333	0.02455415
Expression	AI	Sources	inhibitory	EEF1AKMT3(H2012)	EEF1A lysine methyltransferase 3	ENSMUSG00000080115	ENSG00000123427	-0.696969697	0.025096676	-0.70469392	0.022870448
Expression	AI	Sources	inhibitory	STEAP1(H2012)	STEAP family member 1	ENSMUSG00000015652	ENSG00000164647	0.684848485	0.028882798	-0.678833593	0.030898755
Expression	AI	Sources	inhibitory	TNFSF12(H2012)	TNF superfamily member 12	ENSMUSG00000097328	ENSG00000239697	-0.915151515	2.04E+09	-0.717328542	0.019528343
Expression	AI	Sources	inhibitory	ABRA(H2012)	actin binding Rho activating protein	ENSMUSG00000042895	ENSG00000174429	-0.793939394	0.006099923	-0.70064905	0.024018509
Expression	AI	Sources	inhibitory	MROH2A(H2012)	maestro heat like repeat family member 2A	ENSMUSG00000079429	ENSG00000185038	-0.660606061	0.037588378	-0.70064905	0.024018509
Expression	AI	Sources	inhibitory	NFIA(H2012)	nuclear factor I A	ENSMUSG00000028565	ENSG00000162599	-0.757575758	0.011143447	-0.721212121	0.018573155
Expression	AI	Targets	excitatory	BTG1(H2012)	BTG antiproliferation factor 1	ENSMUSG00000036478	ENSG00000133639	-0.76969697	0.009221953	-0.683333333	0.042442272
Expression	AI	Targets	excitatory	PSIP1(H2012)	PC4 and SFRS1 interacting protein 1	ENSMUSG00000028484	ENSG00000164985	-0.684848485	0.028882798	0.766666667	0.015944017
Expression	AI	Targets	excitatory	TNFSF12(H2012)	TNF superfamily member 12	ENSMUSG00000097328	ENSG00000239697	-0.915151515	2.04E+09	-0.7	0.035769575
Expression	AI	Targets	excitatory	XRRA1(H2012)	Xray radiation resistance associated 1	ENSMUSG00000035211	ENSG00000166435	-0.636363636	0.047911726	0.761512942	0.017117126
Expression	AI	Targets	excitatory	ATRNL1(H2012)	attractin like 1	ENSMUSG00000054843	ENSG00000107518	0.660606061	0.037588378	0.883333333	0.0015905
Expression	AI	Targets	excitatory	ESR2(H2012)	estrogen receptor 2	ENSMUSG00000021055	ENSG00000140009	-0.793939394	0.006099923	0.678063504	0.044707236
Expression	AI	Targets	excitatory	LMAN1L(H2012)	lectin mannose binding 1 like	ENSMUSG00000056271	ENSG00000140506	-0.672727273	0.033041223	-0.730296743	0.025463562
Expression	AI	Targets	inhibitory	BTG1(H2012)	BTG antiproliferation factor 1	ENSMUSG00000036478	ENSG00000133639	-0.76969697	0.009221953	-0.672727273	0.033041223
Expression	AI	Targets	inhibitory	MAMSTR(H2012)	MEF2 activating motif and SAP domain containing transcriptional regulator	ENSMUSG00000042918	ENSG00000176909	-0.648484848	0.042540128	0.721212121	0.018573155
Expression	AI	Targets	inhibitory	MTSS1(H2012)	MTSS IBAR domain containing 1	ENSMUSG00000022353	ENSG00000170873	-0.684848485	0.028882798	-0.660606061	0.037588378
Expression	AI	Targets	inhibitory	S100A2(H2012)	S100 calcium binding protein A2	ENSMUSG00000094018	ENSG00000196754	-0.672727273	0.033041223	0.683349073	0.029376683
Expression	AI	Targets	inhibitory	TNFSF12(H2012)	TNF superfamily member 12	ENSMUSG00000097328	ENSG00000239697	-0.915151515	2.04E+09	-0.887542094	6.10E+09
Expression	AI	Targets	inhibitory	VANGL2(H2012)	VANGL planar cell polarity protein 2	ENSMUSG00000026556	ENSG00000162738	-0.636363636	0.047911726	-0.660606061	0.037588378
Expression	AI	Targets	inhibitory	XRRA1(H2012)	Xray radiation resistance associated 1	ENSMUSG00000035211	ENSG00000166435	-0.636363636	0.047911726	0.862921451	0.00130487
Expression	AI	Targets	inhibitory	ABLIM3(H2012)	actin binding LIM protein family member 3	ENSMUSG00000032735	ENSG00000173210	-0.781818182	0.007547008	-0.636363636	0.047911726
Expression	AI	Targets	inhibitory	ABRA(H2012)	actin binding Rho activating protein	ENSMUSG00000042895	ENSG00000174429	-0.793939394	0.006099923	-0.70064905	0.024018509
Expression	AI	Targets	inhibitory	APPL2(H2012)	adaptor protein phosphotyrosine interacting with PH domain and leucine zipper 2	ENSMUSG00000020263	ENSG00000136044	-0.854545455	0.001636803	-0.721212121	0.018573155
Expression	AI	Targets	inhibitory	DHRS11(H2012)	dehydrogenasereductase 11	ENSMUSG00000034449	ENSG00000278535	0.660606061	0.037588378	-0.754658037	0.011644873
Expression	AI	Targets	inhibitory	MROH2A(H2012)	maestro heat like repeat family member 2A	ENSMUSG00000079429	ENSG00000185038	-0.660606061	0.037588378	-0.70064905	0.024018509
Expression	AI	Targets	inhibitory	MAP4K1(H2012)	mitogenactivated protein kinase kinase kinase kinase 1	ENSMUSG00000037337	ENSG00000104814	-0.672727273	0.033041223	0.672727273	0.033041223
Expression	AI	Targets	inhibitory	NFIA(H2012)	nuclear factor I A	ENSMUSG00000028565	ENSG00000162599	-0.757575758	0.011143447	-0.854545455	0.001636803
Expression	AI	Targets	inhibitory	NUDT12(H2012)	nudix hydrolase 12	ENSMUSG00000024228	ENSG00000112874	0.660606061	0.037588378	-0.648484848	0.042540128
Expression	AI	Targets	inhibitory	PLEKHA5(H2012)	pleckstrin homology domain containing A5	ENSMUSG00000030231	ENSG00000052126	0.709090909	0.021665923	0.672727273	0.033041223
Expression	AI	Targets	inhibitory	KCNG1(H2012)	potassium voltagegated channel modifier subfamily G member 1	ENSMUSG00000074575	ENSG00000026559	-0.733333333	0.015800596	0.757575758	0.011143447
Expression	AI	Targets	inhibitory	SLC26A5(H2012)	solute carrier family 26 member 5	ENSMUSG00000029015	ENSG00000170615	-0.672727273	0.033041223	0.683349073	0.029376683
Expression	AI	Targets	inhibitory	SPAG6(H2012)	sperm associated antigen 6	ENSMUSG00000022783	ENSG00000077327	0.636363636	0.047911726	0.806060606	0.004862061
Expression	AI	Targets	inhibitory	ZBTB46(H2012)	zinc finger and BTB domain containing 46	ENSMUSG00000027583	ENSG00000130584	-0.745454545	0.013330146	-0.721212121	0.018573155
Expression	GI	Sources	excitatory	CLEC6A(H2012)	Ctype lectin domain containing 6A	ENSMUSG00000023349	ENSG00000205846	-0.684848485	0.028882798	0.732709182	0.024739299
Expression	GI	Sources	excitatory	FBXL22(H2012)	Fbox and leucine rich repeat protein 22	ENSMUSG00000050503	ENSG00000197361	-0.684848485	0.028882798	-0.75	0.019942126
Expression	GI	Sources	excitatory	PPFIBP1(H2012)	PPFIA binding protein 1	ENSMUSG00000016487	ENSG00000110841	0.636363636	0.047911726	0.666666667	0.049867231
Expression	GI	Sources	excitatory	WDR72(H2012)	WD repeat domain 72	ENSMUSG00000044976	ENSG00000166415	-0.636363636	0.047911726	0.732709182	0.024739299
Expression	GI	Sources	excitatory	FAM205C(H2012)	family with sequence similarity 205 member C	ENSMUSG00000050141	ENSG00000187791	-0.878787879	8.14E+08	0.730296743	0.025463562
Expression	GI	Sources	excitatory	IL17RD(H2012)	interleukin 17 receptor D	ENSMUSG00000040717	ENSG00000144730	-0.684848485	0.028882798	0.75	0.019942126
Expression	GI	Sources	excitatory	KNCN(H2012)	kinocilin	ENSMUSG00000073774	ENSG00000162456	-0.636363636	0.047911726	0.732709182	0.024739299
Expression	GI	Sources	excitatory	RPL6(H2012)	ribosomal protein L6	ENSMUSG00000029614	ENSG00000089009	-0.660606061	0.037588378	0.683333333	0.042442272
Expression	GI	Sources	inhibitory	KIAA0232(H2012)	KIAA0232	ENSMUSG00000029190	ENSG00000170871	0.745454545	0.013330146	0.636363636	0.047911726
Expression	GI	Sources	inhibitory	TNFSF12(H2012)	TNF superfamily member 12	ENSMUSG00000097328	ENSG00000239697	-0.842424242	0.002220031	-0.69301232	0.026292878
Expression	GI	Sources	inhibitory	MROH2A(H2012)	maestro heat like repeat family member 2A	ENSMUSG00000079429	ENSG00000185038	-0.733333333	0.015800596	-0.70064905	0.024018509
Expression	GI	Sources	inhibitory	NFIA(H2012)	nuclear factor I A	ENSMUSG00000028565	ENSG00000162599	-0.709090909	0.021665923	-0.672727273	0.033041223
Expression	GI	Targets	excitatory	BTG1(H2012)	BTG antiproliferation factor 1	ENSMUSG00000036478	ENSG00000133639	-0.757575758	0.011143447	-0.733333333	0.02455415
Expression	GI	Targets	excitatory	NRK(H2012)	Nik related kinase	ENSMUSG00000052854	ENSG00000123572	-0.745454545	0.013330146	-0.693781906	0.038173007
Expression	GI	Targets	excitatory	PSIP1(H2012)	PC4 and SFRS1 interacting protein 1	ENSMUSG00000028484	ENSG00000164985	-0.733333333	0.015800596	0.783333333	0.012519873
Expression	GI	Targets	excitatory	PPFIBP1(H2012)	PPFIA binding protein 1	ENSMUSG00000016487	ENSG00000110841	0.636363636	0.047911726	0.75	0.019942126
Expression	GI	Targets	excitatory	ESR2(H2012)	estrogen receptor 2	ENSMUSG00000021055	ENSG00000140009	-0.733333333	0.015800596	0.745869854	0.021026303
Expression	GI	Targets	inhibitory	ARL4A(H2012)	ADP ribosylation factor like GTPase 4A	ENSMUSG00000047446	ENSG00000122644	-0.709090909	0.021665923	0.76969697	0.009221953
Expression	GI	Targets	inhibitory	CD101(H2012)	CD101 molecule	ENSMUSG00000086564	ENSG00000134256	-0.696969697	0.025096676	0.716928179	0.019628707
Expression	GI	Targets	inhibitory	TNFSF12(H2012)	TNF superfamily member 12	ENSMUSG00000097328	ENSG00000239697	-0.842424242	0.002220031	-0.911858316	2.37E+09
Expression	GI	Targets	inhibitory	YAP1(H2012)	Yes associated protein 1	ENSMUSG00000053110	ENSG00000137693	-0.781818182	0.007547008	0.806060606	0.004862061
Expression	GI	Targets	inhibitory	APPL2(H2012)	adaptor protein phosphotyrosine interacting with PH domain and leucine zipper 2	ENSMUSG00000020263	ENSG00000136044	-0.842424242	0.002220031	-0.660606061	0.037588378
Expression	GI	Targets	inhibitory	GDF10(H2012)	growth differentiation factor 10	ENSMUSG00000021943	ENSG00000266524	0.709090909	0.021665923	-0.745454545	0.013330146
Expression	GI	Targets	inhibitory	MROH2A(H2012)	maestro heat like repeat family member 2A	ENSMUSG00000079429	ENSG00000185038	-0.733333333	0.015800596	-0.70064905	0.024018509
Expression	GI	Targets	inhibitory	NFIA(H2012)	nuclear factor I A	ENSMUSG00000028565	ENSG00000162599	-0.709090909	0.021665923	-0.890909091	5.42E+09
Expression	GI	Targets	inhibitory	KCNG1(H2012)	potassium voltagegated channel modifier subfamily G member 1	ENSMUSG00000074575	ENSG00000026559	-0.733333333	0.015800596	0.733333333	0.015800596
Expression	GI	Targets	inhibitory	ZBTB46(H2012)	zinc finger and BTB domain containing 46	ENSMUSG00000027583	ENSG00000130584	-0.684848485	0.028882798	-0.76969697	0.009221953
